# Transcriptomically-inferred PI3K activity and stemness show a counterintuitive correlation with *PIK3CA* genotype in breast cancer

**DOI:** 10.1101/2020.07.09.195974

**Authors:** Ralitsa R. Madsen, Oscar M. Rueda, Xavier Robin, Carlos Caldas, Robert K. Semple, Bart Vanhaesebroeck

## Abstract

A PI3Kα-selective inhibitor has recently been approved for use in breast tumours harbouring mutations in *PIK3CA*, the gene encoding PI3Kα. Preclinical studies have suggested that the PI3K/AKT/mTORC1 signalling pathway influences stemness, a dedifferentiation-related cellular phenotype associated with aggressive cancer. No direct evidence for such a correlation has been demonstrated to date in human tumours. In two independent human breast cancer cohorts, encompassing nearly 3,000 tumour samples, transcriptional footprint-based analysis uncovered a positive linear association between transcriptionally-inferred PI3K signalling scores and stemness scores. Unexpectedly, stratification of tumours according to *PIK3CA* genotype revealed a “biphasic” relationship of mutant *PIK3CA* allele dosage with these scores. Relative to tumour samples without *PIK3CA* mutations, the presence of a single copy of a hotspot *PIK3CA* variant was associated with lower PI3K signalling and stemness scores, whereas tumours with multiple copies of *PIK3CA* hotspot mutations showed higher PI3K signalling and stemness scores. This observation was recapitulated in a human cell model of heterozygous and homozygous *PIK3CA^H1047R^* expression. Collectively, our analysis provides evidence for a signalling strength-dependent PI3K-stemness relationship in human breast cancer, which may aid future patient stratification for PI3K-targeted therapies.
