## Supplementary Table 1 for "Transcriptomically-inferred PI3K activity and stemness show a counterintuitive correlation with *PIK3CA* genotype in breast cancer"

NCBI (Entrez)	Gene Symbol
10036	CHAF1A
10124	ARL4A
10153	CEBPZ
10155	TRIM28
10197	PSME3
1022	CDK7
10248	POP7
10285	SMNDC1
10293	TRAIP
10419	PRMT5
10432	RBM14
10471	PFDN6
10492	SYNCRIP
10514	MYBBP1A
10528	NOP56
10615	SPAG5
1062	CENPE
10620	ARID3B
10721	POLQ
10762	NUP50
10799	RPP40
10808	HSPH1
10915	TCERG1
10940	POP1
10963	STIP1
10980	COPS6
11030	RBPMS
1111	CHEK1
11143	KAT7
11157	LSM6
11168	PSIP1
11200	CHEK2
11232	POLG2
11243	PMF1
112939	NACC1
11340	EXOSC8
114034	TOE1
115106	HAUS1
1163	CKS1B
1164	CKS2
132625	ZFP42
142	PARP1
1488	CTBP2
151871	DPPA2
1525	CXADR
1616	DAXX
1647	GADD45A
1663	DDX11
1718	DHCR24
1719	DHFR
1729	DIAPH1
1789	DNMT3B
1911	PHC1
2065	ERBB3
2073	ERCC5
2091	FBL
2130	EWSR1
2203	FBP1
2237	FEN1
2287	FKBP3
22929	SEPHS1
22974	TPX2
23016	EXOSC7
23178	PASK
23411	SIRT1
23421	ITGB3BP
23528	ZNF281
23594	ORC6
23658	LSM5
2521	FUS
25804	LSM4
25898	RCHY1
26155	NOC2L
26227	PHGDH
26354	GNL3
26528	DAZAP1
26574	AATF
2661	GDF9
27043	PELP1
27257	LSM1
27258	LSM3
27289	RND1
2806	GOT2
2886	GRB7
2956	MSH6
2966	GTF2H2
302	ANXA2
306	ANXA3
3065	HDAC1
3066	HDAC2
3146	HMGB1
3159	HMGA1
3161	HMMR
3182	HNRNPAB
3190	HNRNPK
3251	HPRT1
328	APEX1
3306	HSPA2
3312	HSPA8
3313	HSPA9
332	BIRC5
3326	HSP90AB1
3329	HSPD1
3336	HSPE1
348	APOE
3815	KIT
3837	KPNB1
3838	KPNA2
3932	LCK
4145	MATK
4171	MCM2
4172	MCM3
4173	MCM4
4174	MCM5
4175	MCM6
4303	FOXO4
4331	MNAT1
4361	MRE11
4436	MSH2
4437	MSH3
4495	MT1G
4521	NUDT1
4522	MTHFD1
4595	MUTYH
4602	MYB
4605	MYBL2
4609	MYC
4691	NCL
471	ATIC
4793	NFKBIB
4830	NME1
4860	PNP
4869	NPM1
4879	NPPB
4913	NTHL1
49856	WRAP73
4998	ORC1
4999	ORC2
5015	OTX2
5036	PA2G4
5058	PAK1
5063	PAK3
5087	PBX1
51010	EXOSC3
51042	ZNF593
51053	GMNN
51082	POLR1D
5111	PCNA
51182	HSPA14
51367	POP5
51567	TDP2
51602	NOP58
51678	MPP6
51690	LSM7
51747	LUC7L3
5216	PFN1
5245	PHB
5359	PLSCR1
5366	PMAIP1
5393	EXOSC9
5411	PNN
5424	POLD1
5425	POLD2
54433	GAR1
54475	NLE1
5460	POU5F1
5481	PPID
5495	PPM1B
55093	WDYHV1
55178	MRM3
55274	PHF10
55299	BRIX1
55339	WDR33
55342	STRBP
55388	MCM10
55791	LRIF1
5621	PRNP
56342	PPAN
56647	BCCIP
5684	PSMA3
5687	PSMA6
56916	SMARCAD1
57167	SALL4
5717	PSMD11
5757	PTMA
5777	PTPN6
578	BAK1
58	ACTA1
5829	PXN
5883	RAD9A
5888	RAD51
595	CCND1
596	BCL2
5982	RFC2
5983	RFC3
5984	RFC4
5985	RFC5
60528	ELAC2
6117	RPA1
6118	RPA2
6119	RPA3
6183	MRPS12
638	BIK
641	BLM
6418	SET
6426	SRSF1
6427	SRSF2
6428	SRSF3
64682	ANAPC1
64777	RMND5B
654364	NME1-NME2
6573	SLC19A1
6599	SMARCC1
65997	RASL11B
6606	SMN1
6626	SNRPA
6628	SNRPB
6631	SNRPC
6632	SNRPD1
6635	SNRPE
6636	SNRPF
6638	SNRPN
6667	SP1
6741	SSB
6790	AURKA
6809	STX3
6813	STXBP2
6814	STXBP3
6895	TARBP2
6949	TCOF1
6997	TDGF1
701	BUB1B
705	BYSL
7050	TGIF1
7083	TK1
7112	TMPO
7137	TNNI3
7157	TP53
7278	TUBA3C
7307	U2AF1
7341	SUMO1
7374	UNG
7408	VASP
7465	WEE1
7486	WRN
7520	XRCC5
7718	ZNF165
79075	DSCC1
79077	DCTPP1
79084	WDR77
7917	BAG6
7965	AIMP2
79760	GEMIN7
79833	GEMIN6
79923	NANOG
8125	ANP32A
8161	COIL
81620	CDT1
8317	CDC7
8318	CDC45
8347	H2BC4
83481	EPPK1
839	CASP6
842	CASP9
8438	RAD54L
8464	SUPT3H
8487	GEMIN2
84908	FAM136A
8533	COPS3
8607	RUVBL1
8612	PLPP2
8651	SOCS1
8673	VAMP8
8833	GMPS
8880	FUBP1
890	CCNA2
891	CCNB1
8926	SNURF
8932	MBD2
898	CCNE1
89858	SIGLEC12
9063	PIAS2
9087	TMSB4Y
9094	UNC119
9133	CCNB2
9156	EXO1
9212	AURKB
9221	NOLC1
9319	TRIP13
93436	ARMC6
9401	RECQL4
943	TNFRSF8
9468	PCYT1B
9533	POLR1C
9721	GPRIN2
978	CDA
983	CDK1
995	CDC25C
9972	NUP153
