## Supplementary Table 2 for "Transcriptomically-inferred PI3K activity and stemness show a counterintuitive correlation with *PIK3CA* genotype in breast cancer"

NCBI (Entrez)	Gene Symbol
31	ACACA
10097	ACTR2
10096	ACTR3
108	ADCY2
156	GRK2
207	AKT1
84335	AKT1S1
1173	AP2M1
375	ARF1
396	ARHGDIA
10094	ARPC3
466	ATF1
51719	CAB39
81617	CAB39L
811	CALR
814	CAMK4
983	CDK1
1017	CDK2
1019	CDK4
1026	CDKN1A
1027	CDKN1B
1072	CFL1
1213	CLTC
1460	CSNK2B
7852	CXCR4
27071	DAPP1
1649	DDIT3
1845	DUSP3
1869	E2F1
51295	ECSIT
1956	EGFR
1977	EIF4E
356	FASLG
8822	FGF17
27006	FGF22
2251	FGF6
9630	GNA14
2792	GNGT1
2885	GRB2
2932	GSK3B
3265	HRAS
7184	HSP90B1
3561	IL2RG
3565	IL4
51135	AC093012.1
3709	ITPR2
3932	LCK
5606	MAP2K3
5608	MAP2K6
6885	MAP3K7
5594	MAPK1
5602	MAPK10
5599	MAPK8
5601	MAPK9
79109	MAPKAP1
8569	MKNK1
2872	MKNK2
4615	MYD88
4690	NCK1
4793	NFKBIB
4803	NGF
10392	NOD1
10298	PAK4
5163	PDK1
5216	PFN1
8503	PIK3R3
200576	PIKFYVE
5300	PIN1
5308	PITX2
81579	PLA2G12A
23236	PLCB1
5335	PLCG1
5499	PPP1CA
5519	PPP2R1B
5563	PRKAA2
5571	PRKAG1
5576	PRKAR2A
5579	PRKCB
5728	PTEN
5781	PTPN11
5879	RAC1
5894	RAF1
5899	RALB
8737	RIPK1
6016	RIT1
6195	RPS6KA1
6197	RPS6KA3
57521	RPTOR
2810	SFN
6503	SLA
6513	SLC2A1
4087	SMAD2
8878	SQSTM1
6773	STAT2
29110	TBK1
117145	THEM4
7074	TIAM1
7132	TNFRSF1A
7186	TRAF2
57761	TRIB3
7249	TSC2
7323	UBE2D3
7334	UBE2N
10451	VAV3
7529	YWHAB
